# USP8 Controls Proteostasis Pathways in B Cells and Multiple Myeloma

**DOI:** 10.1101/2024.04.26.591134

**Authors:** Almut Dufner, Fabien Thery, Gianni Monaco, Jelena Lazarevic, Oliver Gorka, Nina Chevalier, Marta Campos Alonso, Maximilian Frosch, Gerbrand J. van der Heden van Noort, Kira Allmeroth, Marco Prinz, Olaf Groß, Huib Ovaa, Paul P. Geurink, Wolfgang W. Schamel, Martin S. Denzel, Vigo Heissmeyer, Benedikt Jacobs, Mirle Schemionek, Francis Impens, Heiko Bruns, Klaus-Peter Knobeloch

## Abstract

Ubiquitin-specific protease 8 (USP8) is a multifunctional deubiquitinating enzyme that plays a pivotal role in the regulation of endosomal and lysosomal trafficking. Several studies showed that USP8 is critically involved in the pathogenesis of various tumor entities.

Recently, USP8 emerged as a vulnerability gene in multiple myeloma (MM), suggesting a functional role in the B- and plasma cell compartment. Here we have comprehensively analyzed mice with deletion of *Usp8* at different stages of B-cell development. Furthermore, we evaluated the function of USP8 in proteasome inhibition susceptible and Bortezomib (BTZ) resistant patient derived MM cells using depletion of USP8 and treatment with DUB-IN-2, a widely used inhibitor published to target USP8.

*Usp8* depletion in *Usp8*^f/f^C*d19*-Cre mice affected B-cell survival and development favoring immature, innate-like B cells, and germinal center and plasma cells, while also elevating immune-responses and causing Roquin depletion. Cells expressing catalytically inactive USP8 accumulated proteins modified with mixed ubiquitin/NEDD8 chains, indicating proteotoxic stress. Moreover, we identified these modifications as preferred substrates of USP8. In MM cells, efficient USP8 knockdown reduced survival by inducing lysosomal dysfunction. In contrast, DUB-IN-2 induced an enhanced ER stress response to treatment with BTZ.

Our results highlight the potential of targeting USP8 and the combination of DUB-IN-2 and BTZ in treating BTZ-resistant MM. However, our biochemical and cellular analyses raise fundamental concerns about the function of DUB-IN-2 as a USP8 inhibitor.
