## Supplementary material for "USP8 Controls Proteostasis Pathways in B Cells and Multiple Myeloma": Table S4

### Sheet: Sheet1
Cell line	block_id	drug1	drug2	ZIP_synergy	ZIP_synergy_p_value	HSA_synergy	HSA_synergy_p_value	Loewe_synergy	Loewe_synergy_p_value	Bliss_synergy	Bliss_synergy_p_value
KMS-18	1	DUB-IN-2	Bortezomib	13.8982	1.97e-02	14.673	2.15e-02	13.8862	3.03e-02	14.3209	1.63e-02
KMS-18T21A	2	DUB-IN-2	Bortezomib	6.19596	2.56e-02	4.38806	1.09e-01	3.73436	1.82e-01	7.43726	1.03e-02
KMS-27	3	DUB-IN-2	Bortezomib	15.9038	3.51e-02	17.4677	4.02e-02	11.7351	2.69e-02	15.7725	3.83e-02
KMS-27A49A	4	DUB-IN-2	Bortezomib	19.932	1.82e-02	17.5516	4.76e-02	13.6297	8.28e-02	21.6772	1.04e-02
