## Supplementary material for "USP8 Controls Proteostasis Pathways in B Cells and Multiple Myeloma": Table S5

### Sheet: Sheet1
Cell Line	block_id	drug1	drug2	ZIP_synergy	ZIP_synergy_p_value	HSA_synergy	HSA_synergy_p_value	Loewe_synergy	Loewe_synergy_p_value	Bliss_synergy	Bliss_synergy_p_value
KMS-18	1	DUB-IN-2	Carfilzomib	11.5047	4.64e-02	12.2323	4.58e-02	12.3527	4.45e-02	11.6988	4.25e-02
KMS-18T21A	2	DUB-IN-2	Carfilzomib	16.0556	3.96e-02	16.1974	4.64e-02	16.0942	4.81e-02	16.3551	3.59e-02
KMS-27	3	DUB-IN-2	Carfilzomib	-0.328284	8.74e-01	3.88258	2.68e-02	2.49229	2.87e-02	3.46198	3.08e-02
KMS-27A49V	4	DUB-IN-2	Carfilzomib	17.2932	2.60e-02	18.3235	2.69e-02	13.2923	4.08e-02	17.2843	2.60e-02
